# An electron transfer competent structural ensemble of membrane-bound cytochrome P450 1A1 and cytochrome P450 oxidoreductase

**DOI:** 10.1101/2020.06.12.149112

**Authors:** Goutam Mukherjee, Prajwal P. Nandekar, Rebecca C. Wade

## Abstract

Cytochrome P450 (CYP) heme monooxygenases require two electrons for their catalytic cycle. For mammalian microsomal CYPs, key enzymes for xenobiotic metabolism and steroidogenesis and important drug targets and biocatalysts, the electrons are transferred by NADPH-cytochrome P450 oxidoreductase (CPR). No structure of a mammalian CYP-CPR complex has been solved experimentally, hindering understanding of the determinants of electron transfer (ET), which is often rate-limiting for CYP reactions. Here, we investigated the interactions between membrane-bound CYP 1A1, an antitumor drug target, and CPR by a multiresolution computational approach. We find that upon binding to CPR, the CYP 1A1 catalytic domain becomes less embedded in the membrane and reorients, indicating that CPR may affect ligand passage to the CYP active site. Despite the constraints imposed by membrane binding, we identify several arrangements of CPR around CYP 1A1 that are compatible with ET. In the complexes, the interactions of the CPR FMN domain with the proximal side of CYP 1A1 are supplemented by more transient interactions of the CPR NADP domain with the distal side of CYP 1A1. Computed ET rates and pathways agree well with available experimental data and suggest why the CYP-CPR ET rates are low compared to those of soluble bacterial CYPs.
