## Supplementary material for "An electron transfer competent structural ensemble of membrane-bound cytochrome P450 1A1 and cytochrome P450 oxidoreductase": MSExcel sheet of encounter complexes

### Sheet: sda_summary
No	ClSize C	lFSize	Repr	ReprE	ClAE	CLAED	RepRMSD	CLFRMSD	ElE	ElDesE	HyDesE	LjE	spread	stddev	DFe-N5
A-Cl9	30	3499	1	-43.943	-42.75	1.391	121.956	122.286	-21.255	3.23	-25.919	0	1.327	0.838	19.71
D-Cl5	156	14430	119	-34.563	-38.447	2.4	113.121	113.398	-15.337	2.837	-22.063	0	3.171	2.284	19.72
C-Cl3	368	37490	344	-33.796	-35.452	1.03	156.121	156.99	-15.684	3.154	-21.265	0	11.151	1.849	17.23
C-Cl9	53	4632	382	-33.054	-36.646	3.176	141.446	141.088	-12.492	2.403	-22.965	0	2.033	0.636	19.22
D-Cl3	239	13572	237	-33.048	-33.28	1.327	102.614	103.083	-15.145	3.049	-20.953	0	8.106	3.886	19.83
B-Cl6	209	14797	23	-29.58	-29.058	0.872	129.006	129.351	-12.253	2.811	-20.138	0	3.329	1.438	17.43
A-Cl8	209	15101	269	-28.719	-29.671	1.1	125.524	125.405	-12.816	1.872	-17.775	0	3.475	1.96	19.06
D-Cl4	237	13942	507	-28.544	-28.723	0.473	114.508	115.035	-11.847	2.924	-19.621	0	4.614	2.251	17.39
D-Cl2	261	13084	607	-28.152	-27.396	0.899	105.339	105.337	-11.72	3.137	-19.569	0	6.713	3.327	15.55
C-Cl1	787	63274	1086	-28.002	-28.776	2.129	177.475	181.265	-12.757	2.179	-17.424	0	15.249	6.538	15.68
A-Cl6	237	15495	459	-27.949	-26.187	1.314	169.024	168.918	-8.505	2.138	-21.582	0	3.734	2.326	17.35
C-Cl2	485	26602	1217	-27.684	-27.535	1.299	184.144	183.819	-12.854	1.771	-16.601	0	8.506	4.475	18.46
B-Cl7	198	14843	286	-27.606	-27.586	0.969	153.417	153.328	-10.798	3.017	-19.826	0	3.414	1.428	15.95
A-Cl4	248	14737	583	-27.517	-28.669	1.675	163.639	163.781	-9.179	2.286	-20.624	0	5.089	3.342	18.88
B-Cl2	424	28458	365	-27.307	-25.593	0.81	162.493	164.509	-11.479	2.562	-18.39	0	11.267	3.579	17.53
C-Cl5	257	12827	1583	-26.497	-27.807	1.116	209.115	208.682	-9.29	2.331	-19.538	0	8.035	5.807	17.58
D-Cl7	88	2893	951	-26.367	-25.831	3.006	139.556	139.674	-10.674	1.909	-17.601	0	3.873	1.632	18.48
A-Cl2	441	24396	914	-26.297	-28.066	1.275	141.325	141.028	-10.153	1.956	-18.099	0	13.902	7.169	17.3
C-Cl7	246	12872	1814	-25.74	-26.35	0.698	206.736	207.043	-9.686	2.719	-18.773	0	3.445	1.51	16.86
B-Cl1	469	17955	1162	-25.483	-26.243	1.111	163.261	162.909	-12.736	2.181	-14.928	0	8.064	3.43	18.42
B-Cl3	306	14376	1164	-25.481	-25.318	2.943	152.103	151.403	-9.57	1.837	-17.748	0	6.459	3.629	18.04
D-Cl1	299	12278	1098	-25.251	-25.325	2.592	112.258	113.341	-10.839	2.803	-17.215	0	9.93	3.511	17.66
C-Cl6	252	13000	2061	-25.007	-24.213	0.487	202.002	202.65	-8.525	2.237	-18.719	0	3.327	1.901	18.63
D-Cl9	23	385	1116	-24.892	-24.848	0.811	106.355	106.325	-11.883	2.548	-15.558	0	2.583	1.527	19.97
A-Cl7	217	8685	1221	-24.772	-26.456	2.085	115.635	115.4	-8.981	1.519	-17.31	0	3.786	3.6	19.45
C-Cl4	280	13062	2201	-24.507	-24.772	1.256	184.977	183.711	-10.061	2.066	-16.513	0	6.108	3.321	18.19
C-Cl8	223	9691	2214	-24.438	-24.101	1.417	201.758	201.907	-9.784	1.766	-16.421	0	3.576	1.811	19.4
B-Cl5	237	11588	1689	-24.404	-24.731	0.908	159.452	158.964	-8.493	2.168	-18.08	0	4.669	2.175	16.75
B-Cl10	34	1094	1697	-24.395	-25.165	0.552	167.399	166.347	-11.157	2.939	-16.177	0	5.758	2.382	19.56
B-Cl9	163	5380	2090	-22.068	-21.919	2.485	175.157	175.419	-10.838	2.639	-13.87	0	4.659	2.397	17.86
B-Cl8	183	2910	2110	-21.79	-20.197	1.879	162.586	162.958	-8.475	1.923	-15.238	0	7.607	4.411	19.89
B-Cl4	251	7700	2130	-21.538	-25.354	1.941	155.601	154.894	-10.59	1.379	-12.327	0	6.805	2.549	19.84
A-Cl5	240	8352	1875	-21.421	-23.232	1.165	158.79	158.341	-8.395	1.544	-14.571	0	9.25	3.841	18.92
D-Cl8	61	1576	1253	-21.324	-21.26	1.077	99.627	99.491	-10.983	2.571	-12.912	0	3.59	2	19.14
A-Cl3	294	7440	1958	-20.025	-19.25	0.963	160.42	159.305	-8.344	1.697	-13.379	0	7.175	3.648	19.71
D-Cl10	10	118	1322	-19.659	-18.785	0.857	110.44	110.705	-8.157	2.21	-13.712	0	2.51	1.633	19.73
A-Cl10	19	539	2261	-17.75	-16.978	1.096	135.797	135.55	-3.222	2.33	-16.859	0	1.326	0.501	19.17
D-Cl6	120	2810	1428	-17.461	-17.918	1.406	103.881	104.495	-7.26	1.714	-11.915	0	4.225	2.251	19.58
C-Cl10	39	1091	2959	-16.852	-16.196	2.017	174.956	175.453	-8.106	1.384	-10.13	0	4.781	2.677	18.49
A-Cl1	545	24516	2480	-9.395	-21.972	3.75	167.288	167.516	-4.245	0.864	-6.014	0	15.427	4.734	19.95
The clusters of CYP 1A1 globular domain-CPR FMN domain complexes were colored based on RMSDFMN (see Methods section). This analysis was performed on the top 15 energetically ranked (ReprE) complexes from the 40 complexes saved. 4 docking runs were performed, one for each of the chains (A-D) of the CYP 1A1 globular domain in the crystal structure, and from each the 10 highest ranked (in size) comp…

### Sheet: Sheet1
25.663 19.95
26.497 17.30
19.892 19.71
18.277 18.88
21.143 18.92
13.497 17.35
21.461 19.45
10.541 19.06
4.728 19.71
2.302 19.17
16.383 18.42
26.301 17.53
17.423 18.04
13.384 19.84
10.412 16.75
7.859 17.43
8.208 15.95
21.947 19.89
14.975 17.86
9.567 19.56
24.346 15.68
18.037 18.46
16.282 17.23
17.618 18.19
26.646 17.58
13.734 18.63
7.675 16.86
8.633 19.40
3.720 19.22
8.880 18.49
19.643 17.66
19.572 15.55
17.934 19.83
11.213 17.39
9.881 19.72
11.175 19.58
8.436 18.48
7.767 19.14
8.382 19.97
6.596 19.73
